# Identification of SAMD4B as a Centrosome-Associated Regulator of the Sonic Hedgehog Signaling Pathway

**DOI:** 10.64898/2026.11.19.767524

**Authors:** Ondřej Bernatík, David Vysloužil, Petra Paclíková, Tereza Renzová, Petra Kovaříková, Lukáš Čajanek

## Abstract

**Background:** Many protein-protein interactions are required for the assembly and function of primary cilia, microtubule-based organelles critical for the Sonic hedgehog (Shh) signaling pathway and, in turn, for embryonic development and tissue homeostasis. However, our understanding of this complex process remains incomplete.

**Methods:** To identify new regulators of primary cilia formation or function, we carried out proximity labeling experiments and compared interactomes under ciliogenesis-restrictive and permissive conditions. Using an unbiased strategy, we selected candidates that were tested functionally by siRNA-mediated depletion or gene editing, in combination with gene expression analysis and various microscopy techniques, using either vertebrate cell lines or zebrafish as model systems.

**Results:** We demonstrate that one of our identified candidates, protein SAMD4B, is associated with the centrosome and is required for Shh signaling in NIH3T3 cells and eye development in zebrafish. Our data implicate defective ciliary recruitment of Shh pathway regulators ARL13B and SMO as a plausible mechanism underlying the SAMD4B-mediated regulation of Shh signaling.

**Conclusions:** Together, our data identify a previously unrecognized link between SAMD4B, a protein known to be associated with cytoplasmic RNA condensates, and ciliary signaling.
