## Supplementary Table 2 for "Identification of SAMD4B as a Centrosome-Associated Regulator of the Sonic Hedgehog Signaling Pathway"

### Sheet: CEP89
Accesion number	gene name	CCDB	CEP89 TREND	CEP89 DW	CEP89 rescue	CEP89 DK	for (T threshold 0.7) value closer to DW or DK?
Q8WXW3	PIBF1	1	-0.654715	0.0645402	0.193169	0.719256	_
Q8N137	CNTROB	1	-1.27141	0.0930501	-0.80342	1.36446	DW
O00410	IPO5	1	0.154765	-1.17596	-0.965819	-1.33073	_
Q9UPV0	CEP164	1	-0.34557	1.50273	-0.219755	1.8483	_
Q7Z7A1	CNTRL	1	2.68979	4.12456	-5	1.43476	DK
Q96ST8	CEP89	1	-0.244378	-1.76988	-0.818534	-1.52551	_
Q1MSJ5	CSPP1	1	-0.702574	-2.03676	-2.52447	-1.33418	DW
Q6EMB2	TTLL5	1	0.355348	-1.1871	-0.476192	-1.54245	_
Q4AC94	C2CD3	1	-0.255968	0.772573	0.0941161	1.02854	_
Q9UPN4	CEP131	1	-0.0506657	-1.15764	-0.110397	-1.10697	_
Q6ZU80	CEP128	1	0.624904	0.665065	0.303626	0.0401615	_
Q9UPS8	ANKRD26	1	-0.489002	1.10011	-0.225044	1.58911	_
O75665	OFD1	1	-0.119795	-0.147145	0.274981	-0.0273507	_
Q13045	FLII	1	0.142695	-1.90421	-0.776382	-2.04691	_
Q5VT06	CEP350	1	-0.677705	0.117599	-0.951697	0.795304	_
O94986	CEP152	1	-0.875028	-1.60154	-1.1307	-0.726516	DK
Q15154	PCM1	1	-0.00549832	-0.305903	0.205575	-0.300405	_
Q2KHM9	KIAA0753	1	-0.655986	1.04071	-0.201932	1.6967	_
Q99550	MPHOSPH9	1	-0.397882	-0.984187	-3.06364	-0.586304	_
A2RUS2	DENND3	1	0.0973783	1.75	0.822408	1.65263	_
Q9Y250	LZTS1	1	0.762749	-1.94004	-1.80484	-2.70279	DW
Q49A88	CCDC14	1	0.100889	0.357427	-1.01669	0.256538	_
Q68CZ1	RPGRIP1L	1	-0.779335	-2.29002	-1.04176	-1.51069	DK
Q96C92	ENTR1	1	0.434781	-3.07085	-1.27248	-3.50563	_
Q9H7U1	CCSER2	1	-0.510689	-2.55742	-1.41904	-2.04674	_
P62258	YWHAE	1	0.86662	-0.626414	-0.53496	-1.49303	DW
Q8TEP8	CEP192	1	-0.247204	-0.721964	-0.928338	-0.47476	_
Q8NEY1	NAV1	1	-0.403074	-1.61576	-1.22801	-1.21269	_
O43396	TXNL1	1	-0.103867	-1.59056	-0.648244	-1.48669	_
Q8TCU4	ALMS1	1	-1.16683	-1.68016	-0.578574	-0.513327	DK
P17655	CAPN2	0	0.232313	1.13447	-0.364358	0.902159	_
P62166	NCS1	0	-0.353697	-5.02459	-0.770182	-4.67089	_
O75420	GIGYF1	0	0.249766	-1.20998	-1.98482	-1.45975	_
P61981	YWHAG	0	1.56354	-4.93944	-1.0003	-6.50298	DW
Q5W0B1	RNF219	0	-0.529048	-1.37128	-0.412332	-0.842233	_
Q5PRF9	SAMD4B	0	-0.91285	-0.677871	-1.44033	0.234979	DW
Q70EL1	USP54	0	-1.28106	0.237137	-0.772677	1.51819	DW
Q9HCH0	NCKAP5L	0	-0.746648	-2.34944	-2.18979	-1.6028	DW
Q9BRK4	LZTS2	0	0.62815	-1.77961	-1.45657	-2.40776	_
P04406	GAPDH	0	1.59451	-0.706497	2.5366	-2.301	DW
P63104	YWHAZ	0	1.10522	-1.648	-0.346893	-2.75322	DW
Q9UPU7	TBC1D2B	0	-0.00654218	-1.0131	0.12761	-1.00656	_
Q13085	ACACA	0	0.876525	-1.38574	0.881636	-2.26226	DW
Q9Y4B5	MTCL1	0	-0.873521	-1.81486	-0.802382	-0.941339	DK
Q8TDM6	DLG5	0	0.120682	-1.39526	0.0845019	-1.51595	_
P09382	LGALS1	0	1.33489	2.24391	0.90391	0.909017	DK
Q8IVL0	NAV3	0	-1.26403	-3.03326	-2.98649	-1.76923	DW
Q96R06	SPAG5	0	-1.53032	-4.9739	-2.97941	-3.44359	DK
P51149	RAB7A	0	5.27877	-0.538906	0.511295	-5.81768	DW
Q9BRZ2	TRIM56	0	-0.691288	0.413006	-0.39732	1.10429	_
Q86SQ0	PHLDB2	0	-0.35887	-0.557676	-0.392893	-0.198806	_
Q9BY89	KIAA1671	0	-0.548406	-1.26591	0.2832	-0.717505	_
P27448	MARK3	0	-0.564152	0.739379	-0.0888071	1.30353	_
Q9H6J7	C11orf49	0	0.168359	1.50173	0.825806	1.33337	_

### Sheet: IFT81
Accesion number	gene name	CCDB	IFT81 TREND	IFT81 DW	IFT81 rescue	IFT81 DK	for (T threshold 0.7) value closer to DW or DK?
Q99550	MPHOSPH9	1	3.02261	1.27472	-5	-1.74789	DK
Q8WXW3	PIBF1	1	1.81638	1.08393	0.895138	-0.732456	DW
Q1MSJ5	CSPP1	1	2.63669	-0.257412	-0.360957	-2.8941	DW
O95613	PCNT	1	1.92253	-2.68146	-2.0353	-4.60399	DW
Q96DN5	TBC1D31	1	3.2344	1.26378	1.034	-1.97062	DW
Q9Y366	IFT52	1	1.20981	-2.37913	1.42648	-3.58894	DW
Q9NQC8	IFT46	1	0.669069	-1.04422	1.26247	-1.71329	_
O94986	CEP152	1	0.508408	-1.0958	-0.997792	-1.60421	_
Q4AC94	C2CD3	1	2.32638	1.94225	0.878323	-0.384135	DW
Q9H7X7	IFT22	1	1.02062	-1.24638	0.97548	-2.267	DW
Q9UPN4	CEP131	1	1.17779	-0.103243	0.693067	-1.28103	DW
Q6ZU80	CEP128	1	1.12825	0.615155	-0.104027	-0.513092	DK
O75665	OFD1	1	0.603461	0.252512	1.04883	-0.350949	_
Q8WYA0	IFT81	1	0.67982	-0.0431191	-0.0361591	-0.722939	_
Q2KHM9	KIAA0753	1	0.851873	0.899572	1.3153	0.0476989	DW
Q96LB3	IFT74	1	0.193991	-0.406864	0.736717	-0.600856	_
Q15154	PCM1	1	0.811778	0.203618	0.875525	-0.608159	DW
Q5VT06	CEP350	1	1.59408	2.62847	1.07307	1.03439	DK
Q9UPS8	ANKRD26	1	1.47805	1.35672	-0.281508	-0.121327	DK
Q13099	IFT88	1	0.97327	2.25129	1.71661	1.27802	DK
Q8N0Z3	SPICE1	1	3.72144	4.90125	-0.162748	1.1798	DK
O43396	TXNL1	1	0.628891	-1.07554	-0.590147	-1.70443	_
Q9C0F1	CEP44	1	0.856027	-1.23645	-0.0771758	-2.09248	DW
Q9H7U1	CCSER2	1	1.3462	-1.24443	-1.27715	-2.59064	DW
Q8TEP8	CEP192	1	1.07264	1.34628	0.127829	0.273644	DK
Q8TCU4	ALMS1	1	0.913758	-0.438665	0.0993172	-1.35242	DW
Q8N4C6	NIN	1	2.21707	0.672239	-0.767396	-1.54483	DK
Q8TD16	BICD2	1	2.23495	0.0714695	-0.985396	-2.16348	DW
P10911	MCF2	0	1.12152	-2.42911	-1.08795	-3.55063	DW
P06753	TPM3	0	0.702167	-2.62879	0.0581765	-3.33095	DW
Q9Y4B5	MTCL1	0	3.19399	-1.80467	-0.238115	-4.99866	DW
Q9BZF9	UACA	0	0.12668	-1.33139	0.28767	-1.45807	_
Q96R06	SPAG5	0	-0.682159	-5.53507	-2.06603	-4.85291	_
P62249	RPS16	0	-0.578163	0.454978	-0.0101372	1.03314	_
P09382	LGALS1	0	0.387998	1.33792	0.594252	0.949917	_
Q8TDM6	DLG5	0	1.23275	-2.03312	0.0441922	-3.26587	DW
Q86YZ3	HRNR	0	-0.440699	-1.6032	-0.882145	-1.1625	_
Q9Y4F5	CEP170B	0	0.484213	-0.564357	0.0209393	-1.04857	_
P51149	RAB7A	0	-1.08476	-0.373752	-0.0540929	0.71101	DW
Q13085	ACACA	0	-0.158996	-1.98198	0.374948	-1.82298	_
P61106	RAB14	0	-0.689007	-3.97742	-0.673612	-3.28841	_
Q9H2D6	TRIOBP	0	1.95709	-1.72909	0.475356	-3.68618	DW
P11498	PC	0	-0.193593	-0.563334	1.11834	-0.369741	_
P05166	PCCB	0	0.00508969	-3.30684	0.869187	-3.31193	_
P61088	UBE2N	0	-0.732012	-2.91468	0.877272	-2.18267	DK
Q9H6J7	C11orf49	0	1.41998	1.4453	2.70198	0.0253203	DW
Q99623	PHB2	0	-2.01246	-3.1616	0.162541	-1.14915	DK
P18077	RPL35A	0	0.648561	-3.80314	-0.199441	-4.4517	_
P21796	VDAC1	0	-0.246348	-2.27215	1.43107	-2.0258	_
P62701	RPS4X	0	-1.11542	-0.880531	0.313665	0.234888	DK
P05165	PCCA	0	-0.315846	0.787527	1.35348	1.10337	_

### Sheet: CP110
Accesion number	gene name	CCDB	CP110 TREND	CP110 DW	CP110 rescue	CP110 DK	for (T threshold 0.7) value closer to DW or DK?
Q8TAP6	CEP76	1	-2.00433	-3.34971	-1.19029	-1.34539	DK
P11182	DBT	1	0.935574	0.709067	2.33046	-0.226508	DW
O43303	CCP110	1	-0.536021	-2.43133	-1.33978	-1.89531	_
Q8IW35	CEP97	1	-0.125997	-1.73226	-0.100399	-1.60626	_
O60308	CEP104	1	-2.95339	-5.13446	-1.4871	-2.18107	DK
O15078	CEP290	1	-0.926776	-3.96641	-0.815237	-3.03963	DK
Q99550	MPHOSPH9	1	-2.11138	-3.29205	-1.3721	-1.18067	DK
Q9UPN4	CEP131	1	-0.902163	-2.54495	-2.2473	-1.64278	DW
O75665	OFD1	1	-1.17376	-2.9033	-2.00898	-1.72954	DK
Q9Y277	VDAC3	1	0.993505	-0.363337	0.963024	-1.35684	DW
P25705	ATP5F1A	1	1.71375	0.289289	1.2367	-1.42446	DW
Q8NHV4	NEDD1	1	0.112761	-1.33075	0.161829	-1.44351	_
Q15154	PCM1	1	-0.339823	-1.79223	-1.51608	-1.45241	_
Q9Y305	ACOT9	1	0.81241	-0.39743	0.436815	-1.20984	DW
Q8TCU4	ALMS1	1	-1.82549	-4.74626	-0.903716	-2.92077	DK
Q00325	SLC25A3	1	0.655226	-0.606512	0.389402	-1.26174	_
Q9NS25	SPANXB1	0	0	-0.623699	0.865535	-0.623699	_
P10911	MCF2	0	-0.706926	-3.70478	-0.713374	-2.99785	DK
Q9HCC0	MCCC2	0	-0.0801933	-1.04297	0.645848	-0.962781	_
P62249	RPS16	0	0.537815	-0.912963	0.672744	-1.45078	_
Q96EY1	DNAJA3	0	0.185834	-2.69866	0.0274846	-2.88449	_
Q02543	RPL18A	0	-0.463119	-1.05434	-0.326418	-0.591218	_
P51571	SSR4	0	0.97871	0.102336	0.732628	-0.876375	DW
P00846	MT-ATP6	0	0.46776	-2.15086	0.781959	-2.61862	_
P61088	UBE2N	0	0.396377	0.655002	0.606627	0.258626	_
P21796	VDAC1	0	1.63282	-0.0904594	1.47051	-1.72328	DW
P47755	CAPZA2	0	0.081915	-0.0544457	0.811489	-0.136361	_
Q86YZ3	HRNR	0	0.440648	0.717382	1.52099	0.276734	_
Q58FF8	HSP90AB2P	0	-0.44476	-0.918211	0.419115	-0.47345	_
P62701	RPS4X	0	0.478239	-0.498823	0.438256	-0.977062	_
P45880	VDAC2	0	0.996632	-0.204213	0.902594	-1.20085	DW
O75436	VPS26A	0	0.146107	-0.323873	0.817103	-0.46998	_
P18077	RPL35A	0	1.07275	-0.739551	0.405474	-1.8123	DW
O95816	BAG2	0	-0.841299	-2.85392	-1.68755	-2.01262	DK
P61106	RAB14	0	0.542828	-0.685881	-0.137627	-1.22871	_

### Sheet: CEP104
Accesion number	gene name	CCDB	CEP104 TREND	CEP104 DW	CEP104 rescue	CEP104 DK	for (T threshold 0.7) value closer to DW or DK?
Q6ZU80	CEP128	1	0.479759	2.09615	-1.19109	1.6164	_
Q8WXW3	PIBF1	1	-0.817137	-1.71504	0.758803	-0.897905	DK
Q5TB80	CEP162	1	0.986953	2.0101	-0.146647	1.02314	DK
O15078	CEP290	1	0.236656	3.9586	-1.00277	3.72195	_
Q9C0D2	CEP295	1	1.85301	3.76701	-0.0986511	1.914	DK
Q9Y4F4	TOGARAM1	1	-0.87753	1.77207	0.905843	2.6496	DW
O43822	CFAP410	1	-1.55343	0.950232	1.97093	2.50367	DK
O60308	CEP104	1	-0.553567	-1.95623	-0.239026	-1.40266	_
Q1MSJ5	CSPP1	1	-0.624466	-1.35082	-0.890002	-0.726352	_
Q8IW35	CEP97	1	-0.58443	-1.4973	-0.184548	-0.912868	_
Q9NRM7	LATS2	1	0.742754	-1.4501	-0.418811	-2.19285	DW
Q9UPN4	CEP131	1	-0.292552	-2.15729	-0.628359	-1.86474	_
Q99550	MPHOSPH9	1	-0.792051	-0.483753	-0.602237	0.308298	DW
O75665	OFD1	1	-0.363015	-1.22987	-0.370984	-0.866859	_
O94986	CEP152	1	-0.368444	0.534491	-0.380234	0.902935	_
O43303	CCP110	1	-1.44569	-0.195155	0.246305	1.25054	DW
Q96PY6	NEK1	1	-0.736998	-0.282454	0.623293	0.454543	DK
Q68CZ1	RPGRIP1L	1	1.74884	-2.22964	0.246047	-3.97847	DW
Q8N0Z3	SPICE1	1	2.86215	4.72105	-0.33995	1.8589	DK
O15294	OGT	1	-1.42155	-0.967719	-0.426548	0.453833	DW
Q9H7U1	CCSER2	1	-0.410334	-1.66736	-0.572755	-1.25703	_
Q2KHM9	KIAA0753	1	-1.09342	-0.494493	-0.52653	0.598924	DW
Q9UPS8	ANKRD26	1	0.814821	2.99547	-0.865421	2.18065	DK
Q15058	KIF14	1	-0.211803	-0.650477	-1.10579	-0.438674	_
Q5VT06	CEP350	1	-0.410617	1.83506	-0.410324	2.24568	_
Q96C92	ENTR1	1	-2.11232	-2.60164	-0.780437	-0.48932	DK
Q15154	PCM1	1	-0.24981	0.138201	0.0409297	0.388011	_
Q8TCU4	ALMS1	1	0.365006	-0.100015	0.114116	-0.465021	_
Q8TEP8	CEP192	1	-0.967976	-0.0174616	-0.442782	0.950514	DW
Q14789	GOLGB1	0	-0.974882	-1.72476	-0.833449	-0.749883	DK
O75420	GIGYF1	0	0.100057	-1.03367	-0.398469	-1.13373	_
Q5W0B1	RNF219	0	-0.574504	-3.66068	-2.48291	-3.08618	_
O95714	HERC2	0	0.91152	-4.61347	-1.08632	-5.52499	DW
Q7Z3E5	ARMC9	0	0.829417	0.528184	1.45735	-0.301233	DW
Q9Y4B5	MTCL1	0	-0.461719	-2.0851	-0.191111	-1.62339	_
P10911	MCF2	0	0.660454	-1.70764	-0.478887	-2.3681	_
Q15363	TMED2	0	0	-2.87899	2.48463	-2.87899	_
Q8WXG6	MADD	0	0.066238	0.335295	0.25306	0.269057	_
Q9UPM8	AP4E1	0	-0.252309	-0.660595	-0.261584	-0.408286	_
Q9UKK3	PARP4	0	-2.06653	0.939627	1.1165	3.00616	DW
Q8WWN8	ARAP3	0	-0.0107072	-0.00220932	0.122879	0.00849787	_
Q9NQT8	KIF13B	0	-1.41327	-0.877517	0.075181	0.535757	DK
Q9BY89	KIAA1671	0	-0.629974	-0.56328	-0.340089	0.0666943	_
Q13136	PPFIA1	0	-1.10617	-0.056997	0.295492	1.04917	DW
Q04721	NOTCH2	0	0.178844	-2.13736	-0.619467	-2.31621	_
P06753	TPM3	0	0.940683	-1.97838	-0.544723	-2.91906	DW
Q9HCH0	NCKAP5L	0	0.697568	-1.611	-0.628036	-2.30857	_
O00443	PIK3C2A	0	0.657256	-0.135146	-0.577076	-0.792402	_
Q8TEV9	SMCR8	0	5.04682	5.1	-0.509804	0.0531758	DK
Q92540	SMG7	0	0.586427	-2.01073	-0.140637	-2.59716	_
O94929	ABLIM3	0	-0.358342	-0.20215	-1.39456	0.156192	_
Q6P995	FAM171B	0	-2.50403	2.74208	0.806483	5.24611	DW
Q70EL1	USP54	0	-0.461513	1.58629	-1.0223	2.0478	_
Q08AD1	CAMSAP2	0	0.184711	-0.979424	-0.711982	-1.16414	_
P51617	IRAK1	0	-0.495684	-1.58292	0.133855	-1.08724	_
Q86SQ0	PHLDB2	0	-0.00663783	-0.520008	0.152734	-0.51337	_
