## Supplementary Table 3 for "Identification of SAMD4B as a Centrosome-Associated Regulator of the Sonic Hedgehog Signaling Pathway"

### Sheet: antibodies
Antibody	Manufacturer	Cat. No.
CAP350	Yan et al., 2006	https://doi.org/10.1091/mbc.e05-08-0810
Myc	Merck/Sigma Aldrich	M4439
γ-tubulin	Merck/Sigma Aldrich	T6557
Acetylated tubulin	Santa Cruz Biotechnology	sc-23950
Arl13b	Proteintech	66739-1-Ig
α-tubulin	Proteintech	66031-1-ig
TTBK2	Merck/Sigma Aldrich	HPA018113
SAMD4B	Merck/Sigma Aldrich	HPA016800
SAMD4B	Proteintech	17723-1-AP
SMO	Santa Cruz Biotechnology	sc-166637
Fluorescent secondary Ab
Donkey anti-Mouse IgG Secondary Antibody, Alexa Fluor 488	ThermoFisher	A-21202
Donkey anti-Mouse IgG Secondary Antibody, Alexa Fluor 568	ThermoFisher	A10037
Donkey anti-Rabbit IgG Secondary Antibody, Alexa Fluor 488	ThermoFisher	A-21206
Donkey anti-Rabbit IgG Secondary Antibody, Alexa Fluor 568	ThermoFisher	A10042

### Sheet: siRNA
Name			Manufacturer	Cat. No.
siTTBK2		TTBK2-1	Ambion	s44813
		TTBK2-2	Ambion	s44814
si ctrl		GL2 ( targeting firefly luciferase gene)	ThermoFisher	custom made
				Sense:
				5' CGUACGCGGAAUACUUCGATT 3'
				Antisense:
				3' TTGCAUGCGCCUUAUGAAGCU 5'
siCCDC88		hCCDC88-1	ThermoFisher	s31297
		hCCDC88-2	ThermoFisher	s31298
siCCT3		hCCT3-1	ThermoFisher	s14399
		hCCT3-2	ThermoFisher	s14397
siUSP54		hUSP54-1	ThermoFisher	s225769
		hUSP54-2	ThermoFisher	s46155
sihSAMD4B		hSAMD4B-1	ThermoFisher	s30159
		hSAMD4B-2	ThermoFisher	s30161
siKIAA1109/BLTP1		hKIAA1109-1	ThermoFisher	s38582
		hKIAA1109-2	ThermoFisher	s38584
siSamd4A		mSamd4a-1	ThermoFisher	s92861
		mSamd4a-2	ThermoFisher	s92862
siSamd4B		mSamd4b-1	ThermoFisher	s107403
		mSamd4b-2	ThermoFisher	s107404
		mSamd4b-3	ThermoFisher	custom made
				sense:
				5'GCUCUGUUCUCACAGAUGATT 3'
				antisense:
				3' UCAUCUGUGAGAACAGAGCAG 5'
siUsp54		mUsp54-1	ThermoFisher	s95703
		mUsp54-2	ThermoFisher	s95704
siCcdc88a		mCcdc88a-1	ThermoFisher	s99240
		mCcdc88a-2	ThermoFisher	s99241
siKiaa1109/Bltp1		mKiaa1109 -1	ThermoFisher	171040
		mKiaa1109 -2	ThermoFisher	171041
siCct3		mCct3-1	ThermoFisher	s63557
		mCct3-2	ThermoFisher	s63558

### Sheet: plasmids
Plasmids		Manufacturer	Cat. No.
lentiviral vector expressing TTBK2 as described in detail in (Binó et al., 2022).
Lentiviral vector for TTBK2 expression was custom cloned at Vectorbuilder, ID: VB190408-1222bfd (Benk Vysloužil et al., 2025; https://doi.org/10.1186/s12964-025-02072-8).
pOG44		Thermo Fisher Scientific	V600520
CEP89 BioID		this study
IFT81 BioID		this study
CP110 BioID		this study
CEP104 BioID		this study
ctrl BioID		this study
SAMD4B		Origene	RC208719

### Sheet: primers and oligos
primers-cell lines
	mGli1 FW		GGTGCACCACATCAACAGTG				RT-PCR
	mGli1 RV		AGGCGTGAATAGGACTTCCG				RT-PCR
	mPtch1 FW		GACAACTCAGGTTTTGCCGT				RT-PCR
	mPtch1 RV		AAGAAGGCGGTGACATTGCT				RT-PCR
	mSamd4a FW		TGTCCCTGCCACAATCAACA				RT-PCR
	mSamd4a RV		AGAGGCTGGTTTGGCACATT				RT-PCR
	mSamd4b FW		CTCACTCGCTCCCAGTTCAC				RT-PCR
	mSamd4b RV		TTTGTCTGTCCCATCACCCAA				RT-PCR
	SAMD4B FW		CGACAGAACCTGTGGTTTGC				RT-PCR
	SAMD4B RV		TTGTCTGTCCCATCACCCAAG				RT-PCR
	CCDC88A FW		ACGAAGGACAAGCATCCATGA				RT-PCR
	CCDC88A RV		GGACACTTTTCTCTCACTTGGC				RT-PCR
	USP54 FW		GCCGCGGCGGTTAAGTAT				RT-PCR
	USP54 RV		TCCAAGTGCCACAAAACCTGC				RT-PCR
	CCT3 FW		CTCAGCCAGAACACAAAGCG				RT-PCR
	CCT3 RV		TTGGGTCCAAAAGCATCTTCA				RT-PCR
	KIAA1109/BLTP1 FW		GCAGACATGGCAGTGTGAAT				RT-PCR
	KIAA1109/BLTP1 RV		CAGGCTGCCAGATACACATTTT				RT-PCR
	mCcdc88a FW		TGCGCCACGAACTTAAAACA				RT-PCR
	mCcdc88a FW		GCAGCGTAGCATTGTTTCTT				RT-PCR
	mUsp54 FW		TCCTGCCATACACCAAGACA				RT-PCR
	mUsp54 RV		TTCAGTGTTTCTCCTTCGCTG				RT-PCR
	mCct3 FV		GCCATTCTTCGAGAGATTCAAGT				RT-PCR
	mCct3 RV		GCACTGATCACCACTGTTGG				RT-PCR
	mKiaa1109/Bltp1 FW		CCGTTTTGCTGATGGCTTTGA				RT-PCR
	mKiaa1109/Bltp1 RV		TCCGGCACTACTACTTTCAGC				RT-PCR
	mActb FW		GGCTGTATTCCCCTCCATCG				RT-PCR
	mActb RV		CCAGTTGGTAACAATGCCATGT				RT-PCR
	GAPDH FW		AGCCACATCGCTCAGACAC				RT-PCR
	GAPDH RV		GCCCAATACGACCAAATCC				RT-PCR
Zebrafish	Samd4b gRNA		AATTAATACGACTCACTATAGgacagttcacacgcgtgatGTTTTAGAGCTAGAAATAGC
		Samd4b e5 F_INDEL		GCTGACGGAGACATCACAGG				genotyping primer
		Samd4b e5 R_INDEL		GGTTGCCAGATTAACAACACAA				genotyping primer
		Samd4b e5 F_NGS		GGAGTTACACCTGTGGAGAAGG				NGS sequencing of the zebrafish
		Samd4b e5 R_NGS		GGTTGCCAGATTAACAACACAA				NGS sequencing of the zebrafish
	primers:
	samd4b_qPCR_5end_for			aacactttccaggaggacgg								Zebrafish qPCR primer, specific for the beginning of samd4b transcript
	samd4b_qPCR_5end_rev			ctttcgtcacgttctgcgac								Zebrafish qPCR primer, specific for the beginning of samd4b transcript
	samd4b_qPCR_3end_for			gcagggacgacagaacctg								Zebrafish qPCR primer, specific for the end of samd4b transcript
	samd4b_qPCR_3end_rev			atcagtccctggaacttggc								Zebrafish qPCR primer, specific for the end of samd4b transcript
	zf_hatn10_for			tgaagacagcagaagtcaatg								Zebrafish qPCR primer, housekeep primer
	zf_hatn10_rev			cagtaaacatgtcaggctaaataa								Zebrafish qPCR primer, housekeep primer
	zf_dna15ta1_for			tactgtgctcaaattgcttca								Zebrafish qPCR primer, housekeep primer
	zf_dna15ta1_rev			aatgagtactgtgaacttaatccat								Zebrafish qPCR primer, housekeep primer
	Smo gRNA		AATTAATACGACTCACTATAGacgtgtgcgtgtacggcaaGTTTTAGAGCTAGAAATAGC									for making gRNA for Zebrafish injections
		Smo F		TGGATCTGGACAGCTACCTCTA								sequencing of the zebrafish
		Smo R		AATTTCTCGAAGGCTTCCTCTT								sequencing of the zebrafish
	KIAA1109/BLTP1 gRNA		AATTAATACGACTCACTATAGtcggttaatgatgagggtgGTTTTAGAGCTAGAAATAGC									for making gRNA for Zebrafish injections
		KIAA1109 F		TCGTGTTGTTTGCTTGATTAGG								sequencing of the zebrafish
		KIAA1109 R		AACATTGAGACAGACTCACCGA								sequencing of the zebrafish
